# Single-nucleus RNA sequencing provides insights into the GL261-GSC syngeneic mouse model of glioblastoma

**DOI:** 10.1101/2023.10.26.564166

**Authors:** Laura García-Vicente, Michael Borja, Vanessa Tran, Andrea Álvarez-Vázquez, Raquel Flores-Hernández, Alejandro Granados, Aaron McGeever, Yang-Joon Kim, Leah Dorman, Angela Detweiler, Honey Mekonen, Sheryl Paul, Angela O Pisco, Norma F Neff, Arantxa Tabernero

## Abstract

Glioblastoma (GBM) is an aggressive tumor with very bad prognosis. The urgent need to find new effective therapies is challenged by the unique characteristics of GBM, including high intra and intertumoral heterogeneity. Using single-nucleus transcriptomics (snRNA-seq), we characterized the panorama of a preclinical immunocompetent murine model based in the implantation of mouse glioblastoma stem cells (GL261-GSCs) into the brain parenchyma. Additionally, we performed Visium spatial transcriptomics in the in vivo model to confirm the location of annotated cells. To understand the technical bias of this approach, we performed two scRNA-seq methods in GBM cells. We thoroughly characterized the tumor microenvironment (TME) at early and late stages of tumor development and upon treatment with temozolomide (TMZ), the standard of care for patients with GBM, and with Tat-Cx43_266-283_, a promising experimental treatment. We identified prominent GBM targets that can be addressed using this preclinical model, such as *Grik2*, *Nlgn3*, *Gap43* or *Kcnn4*, which are involved in electrical and synaptic integration of GBM cells into neural circuits, as well as the expression of *Nt5e*, *Cd274* or *Irf8*, which indicates the development of immune evasive properties in these GBM cells. In agreement, snRNA-seq unveiled high expression of several immunosuppressive-associated molecules in immune cells, such as *Csf1r, Arg1, Mrc1* and *Tgfb1*, suggesting the development of an immunosuppressive microenvironment. We also show the landscape of cytokines, cytokine receptors, checkpoint ligands and receptors in tumor and TME cells, which are crucial data for a rational design of immunotherapy studies. Thus, Mrc1, PD-L1, TIM-3 or B7-H3 are among the immunotherapy targets that can be addressed in this model. Finally, the comparison of the preclinical GL261-GSC GBM model with human GBM subtypes unveiled important similarities with the recently identified TMEmed human GBM, indicating that preclinical data obtained in GL261-GSC GBM model might be applied to TMEmed human GBM, improving patient stratification in clinical trials. In conclusion, this work provides crucial information for future preclinical studies in GBM improving their clinical application.
