## Supplementary material for "Single-nucleus RNA sequencing provides insights into the GL261-GSC syngeneic mouse model of glioblastoma": Table S7

	GL261 & GL261-GSCs	GL261 & Implanted GL261-GSCs	GL261-GSCs & Implanted GL261-GSCs
0	H2afz	Ywhaz	Bach2
1	Oaz1	Mtpn	Chd6
2	Atp6v0b	Kif11	Serinc5
3	Hsd17b12	Wwp2	Pcdh7
4	Marc2	Snhg1	Arih1
5	Npc2	Gars	Gm20756
6	Ssr2	Snhg12	Abi2
7	mt-Nd2	Hnrnpu	Dennd2a
8	Ndufa9	Zranb2	Fnbp1
9	Tex14	Ddx3x	Shc4
10	Ddx5	Rad21	Nalcn
11	Pebp1	Nfic	Nab1
12	Ctsl	Bcap29	Plagl1
13	Atp6v0c	Pros1	Ubr2
14	Puf60	Ppip5k2	Mtss1
15	Gpx7	Csde1	Sesn1
16	Atraid	Nrcam	Pde4b
17	Tmem176a	Dnajc21	Mpped2
18	Rpl7	Ankrd26	Klhl7
19	mt-Co3	Tulp3	Trio
20	Tmem176b	Racgap1	Atxn10
21	Imp3	Cdca7l	Atat1
22	Plpp2	Prrx1	Tmtc2
23	Rab5if	Sox2	Trpm7
24	Cd81	Amd1	Kif13b
25	Naxe	Parpbp	Phlpp1
26	Ubc	Ube2r2	Dock3
27	Tmem59	Lrrc8c	Srgap3
28	Ifi27	Ipo5	Phkb
29	mt-Nd1	Ppig	Acvr2a
30	Tecr	Abce1	Tut4
31	Tmem14c	Arl5a	Ogt
32	Sec11c	Morrbid	Morc4
33	Tmem165	Ccar1	Ncald
34	Jagn1	Rbm27	Lsamp
35	Rpl5	Atp7a	Rev3l
36	Sat1	Pabpc4	Spry2
37	Fads2	Thrap3	Gjc3
38	Rab34	Pi4k2b	Prkn
39	2610035D17Rik	Sh3glb1	Ncam1
40	Elovl1	Atad2	Ahcyl2
41	Tinagl1	Snrnp70	Ddhd1
42	Tm2d2	Pabpc1	2610037D02Rik
43	Suclg1	B2m	Zfr2
44	mt-Nd6	Mettl14	Cep170
45	Sdf2	Fmnl2	Ppp2r3a
46	Unc50	Nmt1	Prkcq
47	Atp5f1	Syncrip	Tafa4
48	mt-Cytb	Xrn2	Alcam
49	Tmed9	Rplp1	Tdrd7
50	Emc10	Rpl38	Sytl2
51	Tcn2	Dock7	Arhgef11
52	Tmed3	Zbtb7a	Gbe1
53	Mydgf	Gatm	Maml3
54	Tsc22d1	Zfp91	Gxylt1
55	Rbmxl1	Mtap	Rasal2
56	Fth1	Tcf25	Cadm2
57	Pttg1ip	Hnrnpm	Stk38l
58	mt-Atp6	Upf3b	Usp54
59	Atp6ap2	Ybx3	Trerf1
60	Ckb	Ktn1	Pde7b
61	Tmem97	Adam9	Pnisr
62	Vps28	Kpnb1	Fryl
63	Asah1	Zfhx3	Mmp16
64	Timm22	Ndc1	Tmem63b
65	Cope	Gnl3	E130307A14Rik
66	Tex264	Sinhcaf	Ifi213
67	Atp5c1	Cnot3	Akt3
68	Fabp5	Prpf40a	5330434G04Rik
69	Ier3	Rcc2	9630013A20Rik
70	Bsg	Ndst1	Gm10863
71	Aplp2	Pet2	Arpc1a
72	Prdx4	Rbms1	Stxbp5
73	B930036N10Rik	Hnrnph1	Sox2ot
74	Sec11a	Slc25a24	Trim44
75	Gnas	U2surp	Slc1a3
76	Hexa	Nedd4	Rapgef2
77	Os9	Jade1	Sash1
78	Ubb	Nptn	Rasa2
79	Maged2	Knl1	Klf12
80	Mdh1	Smc6	Hipk2
81	Maged1	Rgcc	Anks1b
82	Pgk1	Nop56	Rap1gap
83	Tpi1	Actr2	1700025G04Rik
84	Atp6v1e1	Arid5b	Bahcc1
85	Mrps7	Slc1a5	Myo5a
86	mt-Co1	Snx16	Cr2
87	Clic1	Mis18bp1	Stard13
88	Ddit4	Naa50	5031425E22Rik
89	Vcl	Supt5	Gm11033
90		Cav1	Pik3cb
91		Cmpk1	Lnpep
92		Eftud2	Pbx1
93		Ilf3	Itga4
94		Phactr1	Wdfy3
95		Xpo1	Coro2a
96		Rfc1	Srgap1
97		Tmsb10	Chd7
98		Cs	Dennd1a
99		Ctcf	Myo6
100		Cars	Pdlim5
101		Tjp1	Tle1
102		Cd44	Sfswap
103		Atp2a2	Ern1
104		Pafah1b1	Smad1
105		Otud6b	Smarca2
106		Plk4	Rptor
107		Srsf10	Srpk2
108		Erc1	Kmt2c
109		Eif2s3x	Commd10
110		Psmb10	Ddx50
111		Kif20b	Ubn2
112		Cfdp1	Tnrc6b
113		Tardbp	Tspan13
114		Filip1l	Akap8l
115		Xaf1	Asrgl1
116		Ddx21	Wasl
117		Lockd	Prkd1
118		Diaph1	Grik1
119		Lima1	Uchl1
120		Csnk2a1	Col11a1
121		Greb1	Piezo2
122		Eef2	Col3a1
123		Clic4	Eml5
124		Zfp106	Gsk3b
125		App	Gab1
126		Dync1i2	Suco
127		Mthfd1	Unc5c
128		Ifit1	Dennd4a
129		Purb	Fndc3b
130		Tor1aip1	Nav1
131		Rai14	Vps13b
132		Cip2a	Large1
133		Tdg	Syne1
134		Cbx3	Dip2c
135		Aldh1l2	Cask
136		Btbd3	Efna5
137		Acbd3	Baz2b
138		Top2a	Zwint
139		Syt4	Pik3r1
140		Myo10	Glcci1
141		Ly6e	Npas3
142		Ube2b	Acaca
143		Ubap2l	St7
144		Hells	Tcf12
145		Axl	Evi5l
146		Mta1	Kcnip3
147		Prrc2a	Clock
148		Uggt1	Stxbp3
149		Dclk1	Fto
150		Mapre1	Tnik
151		Hnrnpa1	Fyn
152		Vmp1	Cpeb2
153		Ralbp1	Pdgfra
154		Lmo4	Sgcz
155		Smarca4	Pi4ka
156		Rras2	Bcl2
157		Neb	Fam214a
158		Tenm3	Mef2a
159		Ergic1	Shc3
160		Ywhag	Scmh1
161		Galnt2	Arfgef1
162		Nop58	Mb21d2
163		Rock2	Pstpip2
164		Nav2	Dgkd
165		Arpc1b	Pcdh17
166		Cops2	Sik2
167		Cebpz	Nr6a1os
168		Galnt7	Mau2
169		Gas5	Tmeff1
170		Mbnl1	Zfp638
171		Cdca7	Tmem243
172		Sorbs1	Neo1
173		Ddr2	Gab2
174		Srsf6	Gfpt2
175		Psmd1	Evi5
176		Tead1	Dpp6
177		Prep	Hivep2
178		Daam1	Psd3
179		Hnrnpdl	Epn2
180			Kat6b
181			Prag1
182			Dnajc1
183			Cobll1
184			Fam193a
185			Ehd4
186			Adgra3
187			Rere
188			Cdc42se2
189			Dleu2
190			Rps6ka3
191			Avl9
192			Reep1
193			Nckap5
194			Gng12
195			2610316D01Rik
196			Snx30
197			Epc1
198			Ncoa1
199			Tank
200			Zkscan1
201			Bcas1os2
202			Ppp2r2b
203			Wasf3
204			Tafa2
205			A330076H08Rik
206			Osbpl8
207			Heg1
208			Dysf
209			Gpc6
210			Mfap3
211			Dip2b
212			Faf1
213			Xkr6
214			Insr
215			Arid1b
216			Plcb1
217			Cntn1
218			Mast2
219			mcherry
220			Dcc
221			Adgrl3
222			Exoc4
223			Sesn3
224			Pde4d
225			Rap1a
226			Pcdh15
227			Ky
228			Mbd5
229			Hdac9
230			Magi1
231			Lrp11
232			Neto1
233			Klhl13
234			Chka
235			Cdk14
236			Ankrd12
237			Dtnb
238			Rfx7
239			Luc7l2
240			Clasp2
241			Ctdspl
242			Ralgapa2
243			Ptprz1
244			Rabgap1l
245			Rfx6
246			Hcn1
247			Csta2
248			Peli1
249			Jazf1
250			Phf20
251			Basp1
252			Phf3
253			Ppp1r16b
254			Ttc28
255			Zdhhc14
256			Slc12a6
257			Jarid2
258			Scamp5
259			Zcchc7
260			Txndc16
261			Foxn3
262			A230057D06Rik
263			Map2
264			Ppfibp1
265			Gm46620
266			Scamp1
267			Smoc1
268			Tcp11l2
269			St3gal6
270			Map4k4
271			Zfp326
272			Prickle1
273			Oxr1
274			Abtb2
275			Gpr137c
276			Foxo3
277			Wasf1
278			Aff2
279			Snx25
280			Adamts9
281			Adcy9
282			Otud7b
283			Nbea
284			Apbb1ip
285			Dusp16
286			Epb41l5
287			Gm48619
288			Pard3b
289			Cep112
290			Tcf4
291			Mkln1
292			Cdh19
293			Exoc6b
294			Cdh10
295			Rhoq
296			Itch
297			Gm4258
298			Ranbp17
299			Hdac8
300			Gtf2i
301			Tmeff2
302			Fchsd2
303			Slc25a27
304			Xylt1
305			Akap13
306			Jmjd1c
307			Arl4a
308			Klhl24
309			Ppp1r12a
310			Lmtk2
311			Man1a2
312			Zfp644
313			Serpini1
314			Cdkl5
315			Kansl1
316			Pllp
317			Pcdh9
318			Trappc8
319			Tmem131
320			Sox6
321			Tanc1
322			Prickle2
323			Arfgap1
324			Tgfbr2
325			Pak1
326			Dock10
327			Met
328			Pde4dip
329			Ftx
330			N4bp2
331			Lmf1
332			Ube2e2
333			Spire1
334			Creb5
335			Chst11
336			Ube2h
337			Nhsl1
338			Scarb2
339			Tmcc1
340			Smyd3
341			Agap1
342			Fbxl17
343			Smim14
344			Mdga2
345			B4galt6
346			Kdm7a
347			Pbx3
348			Pid1
349			Sh3kbp1
350			Ptpn14
351			Arsb
