## Supplementary material for "Single-nucleus RNA sequencing provides insights into the GL261-GSC syngeneic mouse model of glioblastoma": Table S8

;;;;;;;;;;;
;;Name;Term;ES;NES;NOM p-val;FDR q-val;FWER p-val;Tag %;Gene %;Lead_genes
;29;prerank;GO_Molecular_Function_2021__cytokine receptor activity (GO:0004896);0.7964994180935743;1.6078332901288244;0.0;0.05257272795610013;43;32/72;12.75%;"CCR1;IL10RA;IL2RA;CD4;CSF2RA;IL1R2;IL18R1;IL18RAP;IL3RA;CRLF2;ACKR2;IL17RD;IL1RL1;GFRA4;CD74;IL12RB1;CSF2RB;EBI3;CCRL2;CMKLR1;CSF3R;IL7R;IL21R;GHR;OSMR;CCR2;IL2RB;IL1RAPL2;LEPR;IL20RA;IL31RA;CCR5"
;32;prerank;GO_Biological_Process_2021__regulation of interferon-gamma production (GO:0032649);0.8000926979114072;1.6064501213897915;0.0;0.03004155883205722;49;22/63;9.09%;"LAPTM5;TLR7;SLAMF6;IL1B;IL12A;CD2;IL18R1;TLR8;CCR7;TLR9;SIRPA;IL12RB1;CD226;EBI3;LGALS7;RASGRP1;TXK;CD274;GAS6;HAVCR2;PDCD1LG2;PTPN22"
;40;prerank;GO_Cellular_Component_2021__membrane raft (GO:0045121);0.7512881519064694;1.5971985812423808;0.0;0.039697774170932745;95;40/148;10.26%;"ABCA1;MS4A4A;CARD11;CD48;CD36;TREM2;MAL2;CD4;MLC1;NFAM1;TLR1;EMP2;LAX1;ZAP70;RTN4RL2;NTSR1;SHH;ACE2;PTPRC;LCP2;CD226;SLC1A2;SULF1;ADD2;CBLC;MS4A1;SKAP1;KCND2;TNFRSF1B;ARC;FAS;ITGAM;ARID3C;SELPLG;PDPN;EGFR;RIT2;BTK;ADCY8;ITGB2"
;42;prerank;GO_Molecular_Function_2021__transmitter-gated ion channel activity (GO:0022824);0.8679725254386844;1.5928989872985613;0.0;0.03782017674392917;118;19/28;8.69%;"GABRG2;GABRA2;GLRA2;GLRA3;GABRA5;GABRE;GABRG1;GABRB2;GRIA2;GABRA1;GRIA4;GABRA3;GABRA4;GABRB3;GABRA6;GABRB1;GABRG3;GRID2;GRID1"
;52;prerank;GO_Cellular_Component_2021__dendrite membrane (GO:0032590);0.8635643248642174;1.5742934859636366;0.0;0.08025387859420999;267;17/29;8.98%;"SHISA9;GABRG2;KCNC1;GABRA2;KCNC4;GABRA5;GABRE;GABRG1;GABRA1;ATP2B2;KCNB1;GABRA3;SHISA6;GABRA4;GABRA6;GABRG3;KCNC2"
;66;prerank;GO_Molecular_Function_2021__ligand-gated anion channel activity (GO:0099095);0.9018875036947652;1.5532709965941;0.0;0.18328927263606334;0.56;16/18;8.62%;"GABRG2;GABRA2;GLRA2;GLRA3;GABRA5;GABRE;GABRG1;GABRB2;GABRA1;GLRB;GABRA3;GABRA4;GABRB3;GABRA6;GABRB1;GABRG3"
;67;prerank;GO_Biological_Process_2021__calcium ion transmembrane transport (GO:0070588);0.7599265763107662;1.5527013254713928;0.0;0.16047710253655056;0.57;20/84;8.83%;"GRIN2B;ATP2B3;TRPM2;CACNA1G;SLC24A4;TRPC6;TRPM1;ATP2C2;TRPV6;SLC24A2;SLC8A1;SLC24A3;GRIN2A;TRPC4;CACNA2D4;CACNA2D1;GAS6;TRPC3;GRIN2C;TRPM3"
;70;prerank;GO_Biological_Process_2021__T cell activation (GO:0042110);0.796214059541739;1.550253562354284;0.002288329519450801;0.15597470054322565;616;15/57;7.10%;"LCP1;RHOH;JAML;LFNG;CD4;PIK3CG;CD2;TREML2;CCR7;ZAP70;CD3E;CD74;PTPRC;DPP4;RASGRP1"
;71;prerank;GO_Biological_Process_2021__phagocytosis	engulfment (GO:0006911);0.8377511075440098;1.548887430092847;0.0038363171355498722;0.14567771782846792;631;14/31;10.26%;"AIF1;RHOH;FCGR2B;RAC2;CD36;MSR1;GULP1;ARHGAP25;ADGRB1;XKR4;ELMO1;BIN2;ITGAM;ITGB2"
;72;prerank;GO_Biological_Process_2021__positive regulation of cell death (GO:0010942);0.789129495871741;1.5481530881095678;0.0;0.1354015973073436;644;8/56;3.21%;"C1QA;GRIN2B;TYROBP;FCGR2B;CD36;MMP3;WNT5A;SLC6A13"
;73;prerank;GO_Cellular_Component_2021__phagocytic vesicle (GO:0045335);0.7640106052030713;1.5472442159038495;0.0;0.12874953785167378;655;16/85;7.34%;"ABCA1;ANXA3;CYBA;TLR7;VAMP8;RAC2;CD36;NOD2;NCF4;ATP6V0D2;TLR9;CLEC4E;CTSS;CYBB;MPEG1;PLD4"
;77;prerank;GO_Biological_Process_2021__maintenance of gastrointestinal epithelium (GO:0030277);0.9406957610262643;1.542539341577706;0.0;0.14672082751013654;734;3/8;3.03%;"NOD2;SOX9;TLR9"
;78;prerank;GO_Biological_Process_2021__regulation of postsynaptic membrane potential (GO:0060078);0.8263041913124858;1.5417823177677064;0.0;0.13980879302611243;749;17/35;8.78%;"GRIN2B;GABRG2;GABRA2;INSYN1;NPAS4;GABRA5;GABRE;GABRG1;DRD2;GABRA1;GRIN2A;GABRA3;GABRA4;GABRA6;GABRG3;GRID2;GRIN2C"
;80;prerank;GO_Biological_Process_2021__embryonic skeletal system development (GO:0048706);0.8430063730197666;1.536941594345825;0.0;0.1631593845751271;816;9/30;7.21%;"DSCAML1;SOX11;WNT5A;HOXB4;UCMA;HOXB3;NOG;OSR1;SULF1"
;82;prerank;GO_Biological_Process_2021__regulation of intracellular transport (GO:0032386);0.8194463994474883;1.532714155321923;0.0012674271229404308;0.1851132244222954;864;5/34;3.47%;"LCP1;MLC1;GAS1;MYBPC3;NEFH"
;87;prerank;GO_Biological_Process_2021__modulation of chemical synaptic transmission (GO:0050804);0.7315096179224438;1.5277685202708349;0.0;0.2151860765448027;914;37/100;14.15%;"CLSTN2;CPLX2;LGI1;CPLX1;IL1B;BEGAIN;NPTX2;NPAS4;CPLX3;GRM2;DRD2;RIMS1;GRM5;CACNG5;NLGN1;ARC;CAMK2A;CNTNAP4;GRID2;GRID1;DLGAP2;LRRC4C;MAPK8IP2;GRM1;CACNA1B;DGKI;NRG3;RELN;TMEM108;MCTP2;SLC8A3;RIMS2;DLGAP1;MCTP1;RIMS3;NLGN3…
;89;prerank;GO_Biological_Process_2021__cardiac conduction system development (GO:0003161);0.8753004086836469;1.5270590592817972;0.0;0.2083344237492035;0.92;5/23;4.55%;"CACNA1G;GJB6;MSX1;TBX18;HEY2"
;91;prerank;GO_Biological_Process_2021__cell-cell adhesion via plasma-membrane adhesion molecules (GO:0098742);0.7241520438499377;1.5260240803052212;0.0;0.20528398535239098;924;60/147;13.78%;"DSCAML1;CDH7;CADM3;JAML;GPC4;CLDN5;SELL;FAT4;CBLN1;CD6;VSTM2L;CDH3;PCDHA7;IGFN1;MPZL2;TENM2;CD84;UNC5D;DSCAM;LRFN5;VCAM1;TENM1;PTPRD;CDH8;SDK1;NLGN1;IGSF9;PTPRT;GRID2;CDH22;ITGAM;NECTIN1;CDH12;CDH9;CNTN4;LRR…
;92;prerank;GO_Biological_Process_2021__plasma membrane invagination (GO:0099024);0.8464725147705303;1.525859911913127;0.0013157894736842105;0.19577835426831272;924;10/25;10.26%;"AIF1;FCGR2B;CD36;MSR1;GULP1;ARHGAP25;ELMO1;BIN2;ITGAM;ITGB2"
;93;prerank;GO_Biological_Process_2021__regulation of protein insertion into mitochondrial membrane involved in apoptotic signaling pathway (GO:1900739);0.8545593236233682;1.5258008789398556;0.0;0.17779698084278758;924;3/22;3.35%;"GZMB;PMAIP1;SFN"
;94;prerank;GO_Biological_Process_2021__positive regulation of protein insertion into mitochondrial membrane involved in apoptotic signaling pathway (GO:1900740);0.8545593236233682;1.5258008789398556;0.0;0.17779698084278758;924;3/22;3.35%;"GZMB;PMAIP1;SFN"
;95;prerank;GO_Biological_Process_2021__negative regulation by host of viral process (GO:0044793);0.9455975983386107;1.525678102738062;0.0;0.17044683136045452;924;2/8;2.03%;"PTX3;CCL8"
;96;prerank;GO_Biological_Process_2021__positive regulation of ion transport (GO:0043270);0.7929581098610562;1.5222844306646615;0.0012077294685990338;0.18636029120196984;0.95;9/47;6.08%;"CCR1;VAMP8;TRPC6;CCL4;LILRA5;ADRA2A;SCN4B;DRD1;DRD2"
;97;prerank;GO_Biological_Process_2021__inhibitory synapse assembly (GO:1904862);0.9214348373698528;1.5209902359177288;0.0;0.1873574003945711;955;9/11;7.81%;"GABRG2;GABRA2;LGI2;WNT5A;NPAS4;GABRB2;GABRA1;GABRB3;FGF13"
;98;prerank;GO_Biological_Process_2021__positive regulation of myeloid leukocyte differentiation (GO:0002763);0.8220890099570134;1.5201947550895993;0.0012690355329949238;0.1861718317335203;957;7/31;6.19%;"CCR1;HCLS1;LEF1;CD4;PF4;DCSTAMP;CD74"
;99;prerank;GO_Biological_Process_2021__regulation of cation channel activity (GO:2001257);0.7396975491587688;1.5199656892856237;0.0010964912280701754;0.18095087291012485;0.96;32/86;12.08%;"GRIN2B;SHISA9;NEFL;CACNG3;HPCA;STAC;KCNS2;KCNS1;KCNG1;CTSS;GRIA2;GRIN2A;GRIA4;SHANK1;SHISA6;JPH1;CACNG5;GRIA3;FGF13;MMP9;FGF12;NLGN1;CAMK2A;DAPK1;MAPK8IP2;GRIA1;JPH2;DLG2;RELN;FGF14;LRRC7;JSRP1"
;100;prerank;GO_Molecular_Function_2021__GABA-gated chloride ion channel activity (GO:0022851);0.9144021739130433;1.519775786177036;0.0;0.17619612680071653;961;13/13;8.62%;"GABRG2;GABRA2;GABRA5;GABRE;GABRG1;GABRB2;GABRA1;GABRA3;GABRA4;GABRB3;GABRA6;GABRB1;GABRG3"
;103;prerank;GO_Biological_Process_2021__nucleosome assembly (GO:0006334);0.8369111900273463;1.5171078277263859;0.0;0.19105511777632309;976;3/30;2.13%;"NAP1L2;SOX9;NAP1L3"
;104;prerank;GO_Biological_Process_2021__synapse organization (GO:0050808);0.7175134450168188;1.5170481847644544;0.0010604453870625664;0.1848739771967856;976;44/123;15.01%;"C1QA;GPM6A;C1QC;C1QB;SNCB;GPC4;C5AR1;CBLN2;CBLN1;DRD1;IGFN1;DRD2;CTNND2;GRM5;DSCAM;LRFN5;PTPRD;SLC6A1;SDK1;UNC13C;NLGN1;SNCA;LRRC4C;KIRREL3;CDH1;PPFIA4;NTNG1;PCDHB6;SHANK3;L1CAM;SLC8A3;CNTN2;ELFN1;PCDHB3;SLITRK2;RAB29;SEMA3E;N…
;108;prerank;GO_Biological_Process_2021__synaptic vesicle cycle (GO:0099504);0.8296245917032207;1.515212002804358;0.0013054830287206266;0.19419721959294128;981;12/28;10.04%;"CPLX2;CPLX1;SLC17A6;CPLX3;SLC32A1;SNAP25;RIMS1;SLC17A7;NLGN1;SYNDIG1;SNCA;PCLO"
;109;prerank;GO_Biological_Process_2021__cell junction disassembly (GO:0150146);0.9734804762034219;1.513172059656098;0.0;0.20374960465935577;986;3/5;0.07%;"C1QA;C1QC;C1QB"
;110;prerank;GO_Biological_Process_2021__positive regulation of interferon-gamma production (GO:0032729);0.7983989365365941;1.5125293639583273;0.0012330456226880395;0.20190878045384886;986;13/41;7.59%;"TLR7;SLAMF6;IL1B;IL12A;CD2;IL18R1;TLR8;TLR9;IL12RB1;CD226;EBI3;RASGRP1;TXK"
;111;prerank;GO_Biological_Process_2021__regulation of oxidoreductase activity (GO:0051341);0.9176486781582975;1.5123276803653205;0.0;0.19735093302011614;986;3/12;2.48%;"NOD2;GZMA;SLAMF8"
;112;prerank;GO_Biological_Process_2021__synapse assembly (GO:0007416);0.7549120058351192;1.51152463058967;0.0011547344110854503;0.1979839707062258;0.99;27/66;14.93%;"GPM6A;GABRG2;GABRA2;LGI2;WNT5A;NPAS4;DRD1;IGFN1;DRD2;GABRB2;GABRA1;DSCAM;GABRB3;FGF13;SDK1;NLGN1;GRID2;KIRREL3;CDH1;PCDHB6;SHANK3;PCDHB3;RAB29;NRXN2;NLGN3;NRCAM;NRXN1"
;113;prerank;GO_Biological_Process_2021__negative regulation of peptide hormone secretion (GO:0090278);0.8863552209662087;1.510887353299061;0.0;0.19738530338736368;991;5/17;6.86%;"CHGA;CCN3;KCNJ11;ADRA2A;KCNB1"
;114;prerank;GO_Biological_Process_2021__regulation of humoral immune response (GO:0002920);0.7928083864150164;1.5104078592940209;0.0049079754601227;0.19601521075242093;993;18/37;10.86%;"C1QA;C1QC;C1QB;FCGR2B;CPN1;C5AR1;CCR7;C5AR2;C8B;SERPING1;C4B;C7;C3AR1;VTN;CFHR2;CFH;SUSD4;C2"
;116;prerank;GO_Molecular_Function_2021__neurotransmitter receptor activity involved in regulation of postsynaptic membrane potential (GO:0099529);0.8597789828677238;1.5076954318607827;0.002702702702702703;0.21269771624820433;999;12/19;8.69%;"GABRG2;GABRA2;GABRA5;GABRE;GABRG1;GABRA1;GABRA3;GABRA4;GABRA6;GABRG3;GRID2;GRID1"
;117;prerank;GO_Biological_Process_2021__positive regulation of nitric oxide biosynthetic process (GO:0045429);0.8465379503689567;1.5075113934320048;0.0;0.2086815426012546;999;6/24;5.99%;"CD36;IL1B;PTGS2;AGXT2;EDN1;MMP8"
;120;prerank;GO_Biological_Process_2021__inorganic cation transmembrane transport (GO:0098662);0.6960451537308951;1.506851733824502;0.0;0.20811757560852825;1.0;62/233;9.79%;"KCNA2;SLC6A17;KCNC1;TRPM2;KCNA1;CACNA1G;SLC24A4;KCNK1;SCN2B;TRPC6;SLC40A1;ABCC8;KCNK9;KCNK6;SLC6A7;KCNC4;KCNJ11;KCNK12;CACNA1H;KCNS2;KCNV1;KCNJ2;SLC30A10;SLC6A13;TRPM1;SLC9A3;SCN4B;KCNS1;KCNF1;ATP2C2;KCNG1;SLC6A16;KCNA3;SLC6A…
;122;prerank;GO_Cellular_Component_2021__neuron projection (GO:0043005);0.6914328726488405;1.5059802134047267;0.0;0.2096739869555279;1.0;147/500;12.27%;"GPM6A;GRIN2B;SHTN1;KCNA2;DSCAML1;KNDC1;GABRG2;KCNC1;GABRA2;NEFL;KCNA1;NEFM;HTR7;CACNA1G;CCK;NRSN1;SYT13;ADCYAP1R1;KLHL14;DCX;RIC3;CRHR1;CALB2;OPRD1;GLRA2;PTGS2;PENK;CDK5R2;HRH1;PCSK1;KCNC4;GLRA3;GABRA5;CACNA1H;LRRTM1;CRHR2;NRSN2;HTR2A;VIP;SYT5;SL…
;123;prerank;GO_Biological_Process_2021__embryonic skeletal system morphogenesis (GO:0048704);0.8223954962798616;1.5058960123900595;0.00517464424320828;0.20524037101030032;1.0;6/27;5.53%;"DSCAML1;SOX11;HOXB4;HOXB3;NOG;OSR1"
;125;prerank;GO_Biological_Process_2021__glycoprotein biosynthetic process (GO:0009101);0.74054712949153;1.5054518834086466;0.005599104143337066;0.20403225373438857;1.0;9/71;4.22%;"FUT9;ST8SIA4;ST8SIA3;GCNT1;CHST8;B3GALNT1;CHST10;ST8SIA2;B3GNT6"
;126;prerank;GO_Biological_Process_2021__embryonic digit morphogenesis (GO:0042733);0.8800570706874421;1.50533957678012;0.0;0.1999111041216299;1.0;5/18;5.60%;"SALL1;MSX1;NOG;OSR1;SHH"
;127;prerank;GO_Biological_Process_2021__regulation of granulocyte differentiation (GO:0030852);0.9124896666542684;1.5050043031726426;0.00927357032457496;0.19775733938959741;1.0;3/8;1.00%;"C1QC;HCLS1;LEF1"
;128;prerank;GO_Biological_Process_2021__cardiac muscle cell action potential (GO:0086001);0.8314389563195503;1.5048237519235779;0.0038314176245210726;0.1946502272261231;1.0;9/28;8.42%;"CACNA1G;SCN2B;KCNJ2;SCN4B;SLC8A1;KCND3;CACNA2D1;FGF12;ATP1B1"
;129;prerank;GO_Biological_Process_2021__anterograde trans-synaptic signaling (GO:0098916);0.7038582166481255;1.5047130190788731;0.0;0.1912117230630474;1.0;74/205;10.43%;"GRIN2B;GABRG2;GABRA2;SNCB;CPLX1;KCNA1;HTR7;SCN2B;SST;GLRA2;PENK;NPTX2;HRH1;KCNC4;GLRA3;CORT;GABRA5;HTR2A;SYT5;CBLN1;HRH3;CPNE6;HTR1A;GABRE;HTR5A;NTSR1;MYCBPAP;HTR6;NPY;NPY5R;HTR1D;GABRG1;SLC6A5;SNAP25;GABRB2;GRIA2;HRH2;GABRA1;GR…
;130;prerank;GO_Molecular_Function_2021__sialyltransferase activity (GO:0008373);0.8698492760084165;1.504041007116512;0.0013386880856760374;0.19198291016535043;1.0;7/19;7.30%;"ST8SIA4;ST8SIA3;ST6GAL2;ST8SIA2;ST6GALNAC3;ST3GAL1;ST6GALNAC5"
;131;prerank;GO_Biological_Process_2021__regulation of protein localization to membrane (GO:1905475);0.8196496983383769;1.5039131724957406;0.0025974025974025974;0.18923499782157466;1.0;4/28;4.98%;"VAMP8;GPC4;AR;GPC2"
;132;prerank;GO_Biological_Process_2021__dendritic cell migration (GO:0036336);0.8864710773786246;1.5026753246981845;0.0;0.19513875532893143;1.0;5/15;2.41%;"CCR1;TRPM2;PIK3CG;CXCR4;CCR7"
;134;prerank;GO_Biological_Process_2021__cation transmembrane transport (GO:0098655);0.7915583991270321;1.5016787978715695;0.0036319612590799033;0.19902532726237906;1.0;15/41;11.33%;"TRPM2;ABCC8;KCNJ11;CACNA1H;SLC38A5;TRPM1;SLC6A5;SLC7A8;ASIC2;ATP1B1;TRPM3;ABCC9;TRPM6;SLC7A2;SLC44A4"
;136;prerank;GO_Biological_Process_2021__negative regulation of lymphocyte proliferation (GO:0050672);0.8269584476445428;1.500164270796868;0.0038560411311053984;0.20719839841521814;1.0;16/28;12.77%;"CD86;TYROBP;FCGR2B;CD300A;TNFRSF21;SOX11;CD274;CTLA4;PDCD1LG2;IL10;CD80;SPN;PLA2G2F;PLA2G2D;LST1;TNFRSF13B"
;137;prerank;GO_Biological_Process_2021__negative regulation of T cell activation (GO:0050868);0.8015295081150549;1.4994911639624375;0.007416563658838072;0.20853711202994663;1.0;16/33;11.63%;"LAPTM5;CD86;FCGR2B;TNFRSF21;LAX1;JAK3;CD274;NCKAP1L;HAVCR2;PDCD1LG2;PTPN22;IL10;CD80;SPN;PLA2G2F;PLA2G2D"
;139;prerank;GO_Biological_Process_2021__regulation of kinase activity (GO:0043549);0.7353359384276638;1.498177661613646;0.0;0.21456231944809598;1.0;30/90;12.59%;"FGR;TREM2;CD4;EMP2;SLAMF8;EPHB6;FGFR4;RET;EPHA8;NTRK2;CD74;NLRC5;EPHA4;EPHB1;INSRR;NTRK3;EPHA7;LDB2;ROR2;ROR1;EGFR;CSF1R;EPHA5;PDGFRB;EPHB2;CDKN1C;KDR;IRS2;ERBB4;AXL"
;141;prerank;GO_Biological_Process_2021__response to nitric oxide (GO:0071731);0.9226659214325229;1.4978971066252416;0.0029940119760479044;0.21303280013050094;1.0;4/10;2.41%;"GUCY1B1;MMP3;AQP1;CCR7"
;142;prerank;GO_Molecular_Function_2021__inhibitory extracellular ligand-gated ion channel activity (GO:0005237);0.9033746199278226;1.4971571548668516;0.001402524544179523;0.2150117282122952;1.0;13/14;8.62%;"GABRG2;GABRA2;GLRA2;GLRA3;GABRA5;GABRE;GABRG1;GABRA1;GLRB;GABRA3;GABRA4;GABRA6;GABRG3"
;146;prerank;GO_Biological_Process_2021__cellular defense response (GO:0006968);0.7998630362078841;1.495686926777781;0.0075;0.22416214179532493;1.0;7/33;5.32%;"CXCL9;TYROBP;CLEC5A;C5AR1;KLRC2;CD5L;KLRG1"
;148;prerank;GO_Biological_Process_2021__positive regulation of nitric oxide metabolic process (GO:1904407);0.8382402404592425;1.4945953563100443;0.0;0.22901982851481212;1.0;6/25;5.99%;"CD36;IL1B;PTGS2;AGXT2;EDN1;MMP8"
;149;prerank;GO_Biological_Process_2021__regulation of toll-like receptor 2 signaling pathway (GO:0034135);0.9053035676164154;1.4939468398912752;0.004418262150220913;0.23063925832394663;1.0;3/10;1.59%;"CYBA;TREM2;TLR1"
;151;prerank;GO_Cellular_Component_2021__cation channel complex (GO:0034703);0.7379533465948918;1.4935751226059153;0.0011061946902654867;0.23007615153945998;1.0;24/71;14.59%;"GRIN2B;SHISA9;KCNK1;CACNG3;TRPC6;VWC2;GRIA2;GRIN2A;GRIA4;VWC2L;SHISA6;TRPC4;CACNG5;GRIA3;TRPC3;GRIN2C;RYR2;GRIA1;TRPC7;UNC80;KCNA6;CACNG8;CASQ2;CACNG2"
;152;prerank;GO_Biological_Process_2021__epithelial structure maintenance (GO:0010669);0.9289180209947245;1.492984566944407;0.009584664536741214;0.23103389292272572;1.0;2/7;3.03%;"NOD2;TLR9"
;153;prerank;GO_Biological_Process_2021__positive regulation of MAP kinase activity (GO:0043406);0.7460414654473742;1.4922823166720651;0.003468208092485549;0.2335608078049694;1.0;21/63;12.74%;"PDGFD;NOD2;PIK3CG;DIRAS2;TLR9;ADRA2A;ARHGEF5;EDN1;RASGRP1;TENM1;DIRAS1;TNFRSF11A;PIK3R6;EGFR;PDGFB;PIK3R5;ADAM8;IL34;PDGFRB;TNFSF11;ROBO1"
;154;prerank;GO_Biological_Process_2021__axonogenesis (GO:0007409);0.6924755474072525;1.4916511568996382;0.0;0.23476024603438259;1.0;67/233;15.83%;"SHTN1;DSCAML1;PLPPR4;LGI1;SLITRK4;CCK;UNC5B;CXCR4;GLI2;WNT5A;LAMA3;LRTM2;OTX2;UNC5A;NEFH;EPHB6;RET;VSTM2L;GFRA4;SHH;EPHA8;DRD2;EPHA4;EPHB1;NRXN3;GRB10;UNC5D;DSCAM;TNR;EPHA7;CTNNA2;DAB1;SLIT3;ADGRB1;IGSF9;CNTN4;DOK6;LAMA1;NTNG1;EPHA5;SHANK3;SLIT2;RELN;…
;155;prerank;GO_Molecular_Function_2021__calcium ion transmembrane transporter activity (GO:0015085);0.7547987510280109;1.4913402757627632;0.0059031877213695395;0.23365656869377838;1.0;12/53;9.90%;"ATP2B3;TRPM2;SLC24A4;TRPM1;ATP2C2;TRPV6;SLC24A2;SLC24A3;ATP2B2;TRPC3;ITPR2;RYR2"
;158;prerank;GO_Biological_Process_2021__positive regulation of humoral immune response (GO:0002922);0.9540119484152527;1.4905885901555993;0.0;0.2370299108964604;1.0;3/5;2.41%;"FCGR2B;IL1B;CCR7"
;159;prerank;GO_Biological_Process_2021__calcium ion transmembrane import into cytosol (GO:0097553);0.7993574777839841;1.4898974431020073;0.0012706480304955528;0.23914401338398075;1.0;16/36;9.90%;"GRIN2B;TRPM2;CCR7;HTR2A;TRPV6;DRD2;SLC24A2;SLC8A1;PTPRC;GRIN2A;HTR2C;CACNA2D1;GRIN2C;PLCG2;ITPR2;RYR2"
;161;prerank;GO_Biological_Process_2021__regulation of neurotransmitter receptor activity (GO:0099601);0.7617877737797104;1.4886306123158042;0.004602991944764097;0.24574580349794856;1.0;29/55;16.47%;"GRIN2B;SHISA9;NEFL;CACNG3;BEGAIN;NPTX2;GRIA2;GRIN2A;GRIA4;SHANK1;SHISA6;CACNG5;GRIA3;NLGN1;CAMK2A;DLGAP2;DAPK1;MAPK8IP2;GRIA1;DLG2;RELN;LRRC7;DLGAP1;CACNG8;CACNG2;GSG1L;DLG4;CRHBP;CAMK2B"
;164;prerank;GO_Biological_Process_2021__negative regulation of insulin secretion (GO:0046676);0.8784473273818743;1.4871402870359267;0.001388888888888889;0.24834044311945433;1.0;5/16;6.86%;"CHGA;CCN3;KCNJ11;ADRA2A;KCNB1"
;167;prerank;GO_Biological_Process_2021__negative regulation by host of viral genome replication (GO:0044828);0.9424432428375913;1.486714424913807;0.003284072249589491;0.24547036301204098;1.0;1/6;2.03%;CCL8
;168;prerank;GO_Molecular_Function_2021__transmitter-gated ion channel activity involved in regulation of postsynaptic membrane potential (GO:1904315);0.8201359255892314;1.4866244192618157;0.0026109660574412533;0.24292534329374837;1.0;12/25;8.69%;"GABRG2;GABRA2;GABRA5;GABRE;GABRG1;GABRA1;GABRA3;GABRA4;GABRA6;GABRG3;GRID2;GRID1"
;169;prerank;GO_Biological_Process_2021__regulation of oxidative stress-induced cell death (GO:1903201);0.8795199856366591;1.4864762535898641;0.008862629246676515;0.24114082962698763;1.0;2/11;4.32%;"MMP3;STK26"
;170;prerank;GO_Biological_Process_2021__positive regulation of pseudopodium assembly (GO:0031274);0.9222980715925757;1.4863590799444653;0.0030816640986132513;0.2358548478400606;1.0;2/9;2.41%;"CDC42EP3;CCR7"
;171;prerank;GO_Biological_Process_2021__regulation of pseudopodium assembly (GO:0031272);0.9222980715925757;1.4863590799444653;0.0030816640986132513;0.2358548478400606;1.0;2/9;2.41%;"CDC42EP3;CCR7"
;172;prerank;GO_Biological_Process_2021__dendritic cell chemotaxis (GO:0002407);0.8985846226143139;1.4863452513747222;0.0;0.23286443277010516;1.0;5/13;2.41%;"CCR1;TRPM2;PIK3CG;CXCR4;CCR7"
;173;prerank;GO_Biological_Process_2021__Rac protein signal transduction (GO:0016601);0.8647932997872187;1.4858370700221288;0.004092769440654843;0.2337417205045268;1.0;3/18;0.67%;"AIF1;RHOH;RAC2"
;174;prerank;GO_Biological_Process_2021__regulation of lymphocyte differentiation (GO:0045619);0.8542093129898425;1.4853498064782409;0.006925207756232687;0.23517423596688747;1.0;8/17;11.64%;"IKZF3;CD2;SLAMF8;TLR9;NCKAP1L;TBX21;CCR2;PRDM1"
;175;prerank;GO_Cellular_Component_2021__T cell receptor complex (GO:0042101);0.9513958646080469;1.485309327134228;0.0;0.23263194450013927;1.0;4/8;2.71%;"CD4;ZAP70;CD3D;CD3E"
;179;prerank;GO_Molecular_Function_2021__peptide hormone receptor binding (GO:0051428);0.9241061414816364;1.484844422517698;0.0014684287812041115;0.23359994273963064;1.0;4/8;4.71%;"CCK;UCN2;VIP;ADCYAP1"
;180;prerank;GO_Biological_Process_2021__regulation of atrial cardiac muscle cell membrane depolarization (GO:0060371);0.9496791436178114;1.48451784602758;0.0033277870216306157;0.23295453932071883;1.0;1/5;1.02%;SCN2B
;183;prerank;GO_Biological_Process_2021__positive regulation of cytokine production (GO:0001819);0.6873868486624449;1.4831739118490277;0.0;0.24161473231392358;1.0;63/268;10.87%;"LAPTM5;AIF1;OSM;CD86;TYROBP;CYBA;TLR7;CARD11;FGR;SLAMF6;NOD2;CD4;PIK3CG;LY9;NFAM1;NLRP3;IL1B;TLR1;IL12A;CD2;PTGS2;IL18R1;TLR8;WNT5A;CCR7;CCBE1;CRLF2;TLR9;LILRA5;HSPA1A;ADRA2A;CD6;MAPK13;MMP8;DRD2;CD74;PTPRC;GBP5;IL12RB1;C…
;184;prerank;GO_Cellular_Component_2021__dendrite (GO:0030425);0.6897709559794849;1.4830551188909598;0.0;0.23971199095596774;1.0;68/246;11.78%;"KCNA2;KNDC1;GABRG2;KCNC1;GABRA2;KCNA1;HTR7;CALB2;PENK;HRH1;KCNC4;GABRA5;CRHR2;HTR2A;HRH3;CPNE6;HTR1A;GABRE;HTR5A;SLC32A1;HTR6;HTR1D;GABRG1;DRD2;NTRK2;BRINP1;SLC8A1;EPHA4;GRIA2;TENM2;HRH2;GABRA1;KCNB2;KCNB1;DSCAM;SLC4A10;KIF1A;HTR2C;SHANK1;GABRA3;GABRA4;FG…
;186;prerank;GO_Biological_Process_2021__negative regulation of B cell receptor signaling pathway (GO:0050859);0.9641433518555423;1.4826673745492396;0.0015723270440251573;0.2401408790822737;1.0;3/5;1.91%;"FCGR2B;CD300A;CD22"
;187;prerank;GO_Biological_Process_2021__synaptic transmission	GABAergic (GO:0051932);0.9143164995783754;1.4823651643773545;0.0014641288433382138;0.2396129879449337;1.0;11/11;8.62%;"GABRG2;GABRA2;GABRA5;GABRE;GABRG1;GABRB2;GABRA1;GABRA3;GABRA4;GABRA6;GABRG3"
;189;prerank;GO_Biological_Process_2021__circulatory system development (GO:0072359);0.7151527307340122;1.4820101034027091;0.0010649627263045794;0.23992077155286226;1.0;20/112;9.81%;"UTY;ADAP2;SOX9;SALL1;GLI2;BVES;HEY2;SOX18;MYL2;STRA6;OSR1;SHH;APLNR;BMP2;ZFPM2;NTRK3;FGF12;PDLIM3;RBM20;PDGFB"
;190;prerank;GO_Biological_Process_2021__positive regulation of granulocyte differentiation (GO:0030854);0.9369498958926846;1.4817158842697093;0.018211920529801324;0.23949387213405218;1.0;2/5;1.00%;"HCLS1;LEF1"
;191;prerank;GO_Biological_Process_2021__regulation of complement activation (GO:0030449);0.7852915173768334;1.4810025932290207;0.007462686567164179;0.24210033836370137;1.0;17/36;10.86%;"C1QA;C1QC;C1QB;IL1B;CPN1;C5AR1;C5AR2;C8B;SERPING1;C4B;C7;C3AR1;VTN;CFHR2;CFH;SUSD4;C2"
;192;prerank;GO_Biological_Process_2021__synapse pruning (GO:0098883);0.9175676947484521;1.4806300751679533;0.00782472613458529;0.24276762109148006;1.0;4/8;0.91%;"C1QA;C1QC;C1QB;TREM2"
