## Supplementary material for "Single-nucleus RNA sequencing provides insights into the GL261-GSC syngeneic mouse model of glioblastoma": Table S10

	Gene_set	Term	Overlap	P-value	Adjusted P-value	Odds Ratio	Combined Score	Genes
0	MSigDB_Hallmark_2020	UV Response Dn	38/144	2.0197798489839286e-16	9.69494327512286e-15	6.382218410520298	230.64298928314523	NRP1;CELF2;ITGB3;CACNA1A;PTPRM;NR3C1;ATP2C1;IGF1R;RGS4;ATXN1;ZMIZ1;APBB2;SMAD3;IGFBP5;RBPMS;SFMBT1;PRKCE;MAGI2;NEK7;NR1D2;CDC42BPA;NFKB1;RUNX1;SMAD7;TGFBR2;COL1A1;TJP1;INPP4B;COL1A2;PLCB4;MAP1B;DLC1;KCNMA1;PMP22;PLPP3;MGLL;ADGRL2;BMPR1A
1	MSigDB_Hallmark_2020	Mitotic Spindle	26/199	3.407354206661414e-05	0.0008177650095987394	2.636108765776883	27.117622844619	DOCK4;RASAL2;ARHGAP5;PKD2;PCM1;OPHN1;EPB41L2;KIF1B;KIF3C;KIFAP3;WASF2;SUN2;DST;ARAP3;SORBS2;HOOK3;SSH2;CDC42BPA;MYO1E;CLIP1;MARCKS;BIN1;RASA1;TUBGCP5;RAPGEF5;DOCK2
2	MSigDB_Hallmark_2020	Hedgehog Signaling	8/36	0.0005993980592521261	0.0073164003797378	4.966587740068403	36.85001811391641	NRP1;NRP2;ADGRG1;RTN1;OPHN1;RASA1;NRCAM;CDK5R1
3	MSigDB_Hallmark_2020	TGF-beta Signaling	10/54	0.0006097000316448218	0.0073164003797378	3.954629319020463	29.27431545423553	BCAR3;ACVR1;SKI;TJP1;BMPR2;SMAD3;TGFBR1;TRIM33;SMAD7;BMPR1A
4	MSigDB_Hallmark_2020	Complement	22/200	0.0014443076849466	0.0115544614795728	2.159231930236458	14.12164712285895	C1QA;DOCK4;ITGAM;CFH;LRP1;PLEK;PDGFB;LIPA;MT3;PIK3R5;PCLO;ZEB1;CTSL;LAMP2;TIMP2;SCG3;CD36;CALM1;CTSD;CTSB;C1QC;CDK5R1
5	MSigDB_Hallmark_2020	KRAS Signaling Up	22/200	0.0014443076849466	0.0115544614795728	2.159231930236458	14.12164712285895	NRP1;SNAP25;ST6GAL1;MTMR10;CFH;FUCA1;ETV1;IKZF1;HDAC9;SNAP91;TMEM100;PCP4;TSPAN7;EPB41L3;SPP1;SPARCL1;CPE;IRF8;CD37;SCG3;DOCK2;SCN1B
6	MSigDB_Hallmark_2020	Epithelial Mesenchymal Transition	21/200	0.0032148398160035	0.0192890388960215	2.0475511149755032	11.752897834745694	SPARC;SERPINE2;ITGB5;DST;LRP1;IL15;FUCA1;NTM;ITGB3;APLP1;LAMA3;PLOD1;ENO2;COL1A1;RGS4;COL1A2;BASP1;SPP1;PMP22;EDIL3;COLGALT1
7	MSigDB_Hallmark_2020	Inflammatory Response	21/200	0.0032148398160035	0.0192890388960215	2.0475511149755032	11.752897834745694	ABCA1;GABBR1;CSF3R;SEMA4D;IL15;ITGB3;PCDH7;SLC1A2;ATP2C1;SLC4A4;HIF1A;NFKB1;PIK3R5;P2RX7;RNF144B;GNA15;P2RX4;IRAK2;KIF1B;SCN1B;KCNJ2
8	MSigDB_Hallmark_2020	IL-2/STAT5 Signaling	19/199	0.0130907528899045	0.0698173487461578	1.8387286821705424	7.972450256732407	CYFIP1;NRP1;BMPR2;APLP1;FAM126B;DHRS3;IGF2R;HK2;IGF1R;MYO1E;P2RX4;SPP1;CAPN3;IRF8;PLIN2;ITGA6;PLPP1;TNFRSF21;WLS
9	MSigDB_Hallmark_2020	Protein Secretion	11/96	0.015661109494538	0.0751733255737824	2.248992450165662	9.348105213263118	TOM1L1;ABCA1;DST;SGMS1;CLTC;LAMP2;GNAS;CLTA;KIF1B;PAM;IGF2R
10	MSigDB_Hallmark_2020	Androgen Response	11/100	0.0206861200465675	0.0902667056577492	2.147457644703124	8.328468518394768	INPP4B;MAF;TSC22D1;HPGD;ZMIZ1;SELENOP;MERTK;ELL2;PLPP1;UBE2J1;CAMKK2
11	MSigDB_Hallmark_2020	Estrogen Response Early	18/200	0.0263443782350299	0.1053775129401199	1.7210261857102005	6.258512372252085	SLC24A3;MAST4;ABCA3;GAB2;NAV2;TMEM164;DHRS3;MED13L;IGF1R;OLFM1;SYNGR1;ADCY9;MLPH;OLFML3;DLC1;NRIP1;IL6ST;RETREG1
12	MSigDB_Hallmark_2020	Xenobiotic Metabolism	17/200	0.0478823044046778	0.1641679008160383	1.614944365800569	4.907830899329183	SLC46A3;ABCC3;ABCD2;GAD1;PROS1;IGF1;CSAD;COMT;NDRG2;NMT1;IRF8;APOE;CD36;PTGDS;CDO1;LPIN2;PPARD
13	MSigDB_Hallmark_2020	p53 Pathway	17/200	0.0478823044046778	0.1641679008160383	1.614944365800569	4.907830899329183	TSC22D1;PRMT2;PLK2;FUCA1;ABCC5;TGFA;WWP1;PITPNC1;LDHB;RAB40C;SESN1;KIF13B;CTSF;FGF13;CTSD;ATF3;CDK5R1
14	MSigDB_Hallmark_2020	Coagulation	12/138	0.0756185724884195	0.2327824573719645	1.653023501452337	4.268194882995816	C1QA;SPARC;CFH;LRP1;PROS1;ITGB3;LAMP2;PLEK;PDGFB;MSRB2;CD9;CTSB
15	MSigDB_Hallmark_2020	Hypoxia	16/200	0.0824437869859041	0.2327824573719645	1.510204081632653	3.7689235814958897	WSB1;HEXA;PDGFB;KLHL24;ENO2;NR3C1;SLC2A5;HK2;NAGK;KIF5A;PLIN2;LARGE1;PAM;PPFIA4;ATF3;PDK1
16	MSigDB_Hallmark_2020	Adipogenesis	16/200	0.0824437869859041	0.2327824573719645	1.510204081632653	3.7689235814958897	ABCA1;RTN3;RNF11;LPL;CHCHD10;LTC4S;LPCAT3;NMT1;ENPP2;SPARCL1;PLIN2;APOE;CD36;DRAM2;RREB1;MGLL
17	MSigDB_Hallmark_2020	Angiogenesis	4/36	0.1319211061968501	0.339305674269885	2.164449541284404	4.384203399030867	NRP1;SPP1;LPL;TNFRSF21
18	MSigDB_Hallmark_2020	TNF-alpha Signaling via NF-kB	15/200	0.1343084960651628	0.339305674269885	1.406783057385467	2.8242800558225007	ABCA1;SMAD3;TSC22D1;PLK2;PLEK;CFLAR;NFKB1;SPSB1;MARCKS;TNIP2;SLC16A6;PLPP3;IL6ST;SQSTM1;ATF3
19	MSigDB_Hallmark_2020	Fatty Acid Metabolism	12/158	0.1569461878139518	0.3651567335963683	1.425062669333806	2.639005560708238	GSTZ1;HPGD;RAP1GDS1;SUCLG2;GAD2;SERINC1;CD36;ENO2;LTC4S;ACSS1;GLUL;MGLL
20	MSigDB_Hallmark_2020	Bile Acid Metabolism	9/112	0.1597560709484111	0.3651567335963683	1.5142678179947209	2.7773294829384185	ABCA1;BCAR3;ABCD2;ATXN1;TTR;PNPLA8;ABCA3;ABCA9;NR3C2
21	MSigDB_Hallmark_2020	Pancreas Beta Cells	4/40	0.1735268273332768	0.3786039869089675	1.9235474006116209	3.3689452881857944	PCSK2;STXBP1;LMO2;SYT13
22	MSigDB_Hallmark_2020	IL-6/JAK/STAT3 Signaling	7/87	0.1981560670853611	0.381805826282145	1.5154323827046918	2.453030914896759	CSF3R;ITGB3;CD9;CD36;IL6ST;TNFRSF21;PIK3R5
23	MSigDB_Hallmark_2020	Myogenesis	14/200	0.2068114892361618	0.381805826282145	1.3046594982078854	2.0560749797809583	MEF2A;MYOM1;MEF2C;SPARC;ITGB5;IGF1;NAV2;COL1A1;ADCY9;BIN1;CD36;LARGE1;MEF2D;PPFIA4
24	MSigDB_Hallmark_2020	Apical Junction	14/200	0.2068114892361618	0.381805826282145	1.3046594982078854	2.0560749797809583	NEGR1;CADM2;LAMA3;PKD1;GNAI1;TIAL1;TJP1;SGCE;EPB41L2;RASA1;SIRPA;EVL;CD34;NECTIN2
25	MSigDB_Hallmark_2020	heme Metabolism	14/200	0.2068114892361618	0.381805826282145	1.3046594982078854	2.0560749797809583	LMO2;NEK7;NR3C1;ELL2;TENT5C;SEC14L1;DAAM1;TAL1;LAMP2;RANBP10;BMP2K;LPIN2;ATP6V0A1;CTSB
26	MSigDB_Hallmark_2020	UV Response Up	11/158	0.247523236013814	0.4355899224147337	1.2961539186311644	1.8097559697855832	PTPRD;OLFM1;PLCL1;SELENOW;CCK;ENO2;IL6ST;BID;CDO1;SQSTM1;ATF3
27	MSigDB_Hallmark_2020	Notch Signaling	3/32	0.2540941214085947	0.4355899224147337	1.7899111855621226	2.452268757470965	ST3GAL6;DTX4;PPARD
28	MSigDB_Hallmark_2020	Apoptosis	11/161	0.2667842030770771	0.4415738533689552	1.270027700831025	1.678106874477054	PPP3R1;GNA15;PLPPR4;TIMP2;CFLAR;ENO2;BID;SQSTM1;ATF3;IGF2R;SMAD7
29	MSigDB_Hallmark_2020	PI3K/AKT/mTOR Signaling	7/105	0.351225371979125	0.5619605951666001	1.2359048495203049	1.2931608311939855	RPTOR;PRKCB;RPS6KA1;CLTC;ITPR2;SQSTM1;PDK1
30	MSigDB_Hallmark_2020	Cholesterol Homeostasis	5/74	0.3807122142692818	0.589489880158888	1.2534435261707988	1.2104648684302883	LPL;CD9;CPEB2;ATF3;GNAI1
31	MSigDB_Hallmark_2020	Wnt-beta Catenin Signaling	3/42	0.4055275423800341	0.6082913135700512	1.330254530071212	1.200643156307494	NUMB;GNAI1;PPARD
32	MSigDB_Hallmark_2020	Apical Surface	3/44	0.4351362735586114	0.6329254888125257	1.2652299300261562	1.0527927947323736	RTN4RL1;AKAP7;MAL
33	MSigDB_Hallmark_2020	Pperoxisome	6/104	0.5066756187235968	0.7153067558450779	1.0583733493397358	0.7195714083367503	ABCD2;ATXN1;TTR;ABCB4;ABCC5;DHRS3
34	MSigDB_Hallmark_2020	G2-M Checkpoint	10/200	0.660017328144295	0.8337060987085831	0.9087201398329772	0.3775633944199081	SLC12A2;PURA;STAG1;MARCKS;SMAD3;ODF2;STMN1;RASAL2;FOXN3;HIF1A
35	MSigDB_Hallmark_2020	Estrogen Response Late	10/200	0.660017328144295	0.8337060987085831	0.9087201398329772	0.3775633944199081	CHST8;OLFM1;PCP4;SLC24A3;ABCA3;NRIP1;CPE;CD9;LARGE1;IL6ST
36	MSigDB_Hallmark_2020	Glycolysis	10/200	0.660017328144295	0.8337060987085831	0.9087201398329772	0.3775633944199081	STMN1;TGFA;CHST1;PLOD1;ENO2;MERTK;PHKA2;PAM;PPFIA4;HK2
37	MSigDB_Hallmark_2020	KRAS Signaling Dn	10/200	0.660017328144295	0.8337060987085831	0.9087201398329772	0.3775633944199081	EPHA5;PRKN;TENM2;AKR1B10;ARPP21;SELENOP;SLC16A7;CPEB3;SNCB;TENT5C
38	MSigDB_Hallmark_2020	Unfolded Protein Response	5/113	0.7469277225528537	0.895975277548157	0.7991531476379962	0.2331823840025755	CNOT4;FUS;CNOT2;ATP6V0D1;ATF3
39	MSigDB_Hallmark_2020	Spermatogenesis	6/135	0.7542056697906482	0.895975277548157	0.8027103283173734	0.2264366982447601	SLC12A2;STRBP;GAD1;SCG3;SLC2A5;SNAP91
40	MSigDB_Hallmark_2020	Interferon Gamma Response	9/200	0.771423751741654	0.895975277548157	0.8127729389340603	0.2109287550524378	IFNAR2;CFH;IL15;TRIM14;ST3GAL5;IRF8;DDX60;HIF1A;NFKB1
41	MSigDB_Hallmark_2020	Interferon Alpha Response	4/97	0.7839783678546374	0.895975277548157	0.742349807635395	0.1806685314989777	IL15;TRIM14;TMEM140;DDX60
42	MSigDB_Hallmark_2020	Allograft Rejection	7/200	0.9256388276206652	0.9998408600970492	0.6243880814715598	0.0482471884647199	IFNAR2;PRKCB;IL15;LY86;IRF8;HIF1A;HDAC9
43	MSigDB_Hallmark_2020	Reactive Oxygen Species Pathway	1/49	0.9366941170279738	0.9998408600970492	0.3594464775846294	0.0235072602185724	MBP
44	MSigDB_Hallmark_2020	Myc Targets V2	1/58	0.9618952073372528	0.9998408600970492	0.3025473106370684	0.0117538923225701	HK2
45	MSigDB_Hallmark_2020	mTORC1 Signaling	6/200	0.9654945750238884	0.9998408600970492	0.531913280776228	0.0186780263201843	IGFBP5;NMT1;CD9;SQSTM1;HK2;PDK1
46	MSigDB_Hallmark_2020	Oxidative Phosphorylation	4/200	0.9957937022975962	0.9998408600970492	0.3503089309118142	0.001476611366449	LDHB;ATP6V0B;MPC1;ATP1B1
47	MSigDB_Hallmark_2020	E2F Targets	2/200	0.9998408600970492	0.9998408600970492	0.173049173049173	2.754122011641987e-05	STAG1;STMN1
