## Supplementary material for "Single-nucleus RNA sequencing provides insights into the GL261-GSC syngeneic mouse model of glioblastoma": Table S11

	Gene_set	Term	Overlap	P-value	Adjusted P-value	Odds Ratio	Combined Score	Genes
0	MSigDB_Hallmark_2020	Myc Targets V1	47/200	4.1751045283861555e-24	2.0040501736253544e-22	8.140522875816993	438.227977017278	SET;HSP90AB1;PSMD14;RPLP0;ODC1;HNRNPU;NOLC1;DDX21;RPL6;PSMA7;UBE2L3;HSPD1;SRM;EEF1B2;LDHA;XPO1;MYC;RACK1;RPS3;RPL14;PGK1;RPS2;RPL18;HNRNPA1;RPS10;CCT5;CCT2;RANBP1;NPM1;PTGES3;RPS5;RPL22;RPS6;NAP1L1;CCNA2;PSMA2;CANX;TCP1;SERBP1;SNRPG;NHP2;MCM4;MCM5;PABPC1;PPIA;EIF4G2;RAN
1	MSigDB_Hallmark_2020	Allograft Rejection	39/200	3.3608014419977736e-17	8.065923460794659e-16	6.346051464063886	240.71694620905063	ITK;CD40;CXCL9;CD80;GPR65;LY75;ITGAL;RPL9;ETS1;CCND3;CCND2;IL18RAP;RPS19;STAT4;CCR5;JAK2;GBP2;B2M;RPL39;CCR2;CCR1;SRGN;EIF5A;CD74;NPM1;RPS9;TAP1;CD4;PTPRC;LCK;IL1B;IL2RA;IL2RB;HCLS1;CD47;CD247;BCAT1;FCGR2B;EIF3A
2	MSigDB_Hallmark_2020	Interferon Gamma Response	37/200	1.3053369803878156e-15	2.0885391686205053e-14	5.929826035801328	203.22886677231116	IFITM3;CD274;CD40;CDKN1A;CXCL9;CIITA;FGL2;NLRC5;CSF2RB;IFIH1;SOCS3;NAMPT;STAT4;PIM1;PDE4B;CD38;JAK2;B2M;GBP4;GBP6;CD74;PTPN1;VCAM1;P2RY14;TAP1;ARID5B;PSMB8;BST2;CXCL10;PSMA2;OAS2;IRF1;OAS3;IL2RB;PELI1;CFB;PFKP
3	MSigDB_Hallmark_2020	TNF-alpha Signaling via NF-kB	35/200	4.4281668955654397e-14	5.313800274678528e-13	5.525583705911575	169.90178383181745	CDKN1A;TNFAIP8;CEBPB;CD80;IRS2;TANK;IFIH1;SOCS3;CCND1;MYC;KYNU;NAMPT;PDE4B;PDLIM5;LDLR;PHLDA1;MCL1;KDM6B;DUSP2;DUSP1;TNFRSF9;PLAUR;TAP1;TRAF1;ATP2B1;PNRC1;EHD1;PER1;CXCL10;YRDC;IL1B;IRF1;NFKBIE;MXD1;CD44
4	MSigDB_Hallmark_2020	G2-M Checkpoint	33/200	1.3049682958618778e-12	1.2527695640274028e-11	5.132878656855227	140.46041534819364	TOP2A;ODC1;HNRNPU;NOLC1;HMMR;MKI67;SMC4;SMC2;KIF15;CKS1B;CHAF1A;XPO1;RACGAP1;CCND1;MYC;NSD2;LBR;BUB1;TMPO;PLK4;HSPA8;UBE2C;CCNA2;TPX2;CENPE;CENPF;UBE2S;PRC1;NCL;TACC3;MCM5;TOP1;EZH2
5	MSigDB_Hallmark_2020	IL-2/STAT5 Signaling	31/199	2.9099188943370148e-11	2.3279351154696118e-10	4.779818517080745	115.95988285650806	IFITM3;PTGER2;GPR65;ODC1;FGL2;AHR;IKZF2;SOCS2;CCND3;CCND2;MYC;PLAGL1;PIM1;LRRC8C;CTLA4;PHLDA1;GBP4;TGM2;RABGAP1L;CISH;IL1R2;TNFRSF9;TRAF1;ADAM19;CXCL10;IL2RA;IL2RB;BCL2;MXD1;CD44;CDC42SE2
6	MSigDB_Hallmark_2020	mTORC1 Signaling	29/200	7.246801094085613e-10	4.348080656451369e-09	4.380402225074882	92.18683859004705	CDKN1A;PSMD14;FGL2;SLC2A1;SLA;SLC7A11;HSP90B1;HSPD1;LDHA;SERP1;NAMPT;PGK1;LDLR;BUB1;CTSC;ACTR3;HSPA5;HSPA4;TXNRD1;GSR;CACYBP;SYTL2;DHFR;CCT6A;DDIT4;CANX;MCM4;BCAT1;PPIA
7	MSigDB_Hallmark_2020	Inflammatory Response	29/200	7.246801094085613e-10	4.348080656451369e-09	4.380402225074882	92.18683859004705	CD40;CDKN1A;CXCL9;PTGER2;LPAR1;AHR;MEFV;RASGRP1;SLC7A2;GPR132;IL18RAP;RGS1;MYC;NAMPT;PDE4B;LDLR;MSR1;TNFRSF9;PLAUR;CYBB;ATP2B1;BST2;CXCL10;MMP14;LCK;IL1B;IRF1;IL2RB;MXD1
8	MSigDB_Hallmark_2020	E2F Targets	28/200	3.188372373435077e-09	1.7004652658320413e-08	4.198854517418258	82.14536222721388	TOP2A;CDKN1A;DNMT1;HMGB2;NOLC1;HMMR;MKI67;SMC4;CKS1B;XPO1;RACGAP1;MYC;RBBP7;LYAR;LBR;TMPO;PLK4;RANBP1;CBX5;NAP1L1;DCK;CENPE;UBE2S;TACC3;MCM4;MCM5;RAN;EZH2
9	MSigDB_Hallmark_2020	Complement	26/200	5.4456717698052936e-08	2.613922449506541e-07	3.843315184513007	64.28275025725065	CEBPB;CPQ;CBLB;RNF4;PLA2G7;RASGRP1;C3;DPP4;GNG2;KYNU;PIM1;FYN;JAK2;CTSC;HSPA5;PLAUR;EHD1;MMP14;MMP13;LCK;IRF1;GNB4;ADAM9;PFN1;CFB;MSRB1
10	MSigDB_Hallmark_2020	IL-6/JAK/STAT3 Signaling	15/87	1.0016835999357452e-06	4.3709829815377975e-06	5.308344414893617	73.32855869579848	CCR1;PTPN1;CXCL9;ITGA4;IL1R2;CSF2RB;SOCS3;CXCL10;IL1B;IRF1;IL2RA;PDGFC;PIM1;CD38;CD44
11	MSigDB_Hallmark_2020	Hypoxia	23/200	2.760873114295606e-06	1.1043492457182423e-05	3.3282303626754146	42.60122743642509	CDKN1A;HSPA5;DUSP1;HDLBP;SLC2A1;PLAUR;IRS2;MIF;RBPJ;ETS1;PNRC1;PLAC8;EXT1;AKAP12;NDST1;LDHA;DDIT4;PIM1;PGK1;BCL2;TGFBI;PFKP;TGM2
12	MSigDB_Hallmark_2020	KRAS Signaling Up	21/200	2.984843424812955e-05	0.00011020960337770913	2.9964952746117093	31.221617461286428	SPON1;ADAMDEC1;RABGAP1L;ARG1;PLAUR;PDCD1LG2;TRAF1;ETS1;PSMB8;HSD11B1;AKAP12;CXCL10;YRDC;RELN;CCND2;MAFB;TSPAN13;IL1B;PECAM1;TLR8;CFB
13	MSigDB_Hallmark_2020	Apoptosis	18/161	4.769408336105945e-05	0.0001635225715236324	3.208193675483395	31.92378309311408	IFITM3;TOP2A;BCAP31;CDKN1A;HGF;MMP2;GSR;HMGB2;TAP1;CCND2;CCND1;IL1B;IRF1;PMAIP1;TSPO;CD38;CD44;MCL1
14	MSigDB_Hallmark_2020	Interferon Alpha Response	12/97	0.0003335391646375515	0.0010137947060716	3.580459680560966	28.664266033996924	IFITM3;BST2;IFIH1;CXCL10;CD74;IRF1;TAP1;CD47;GBP2;B2M;GBP4;PSMB8
15	MSigDB_Hallmark_2020	Myc Targets V2	9/58	0.00033793156869055675	0.0010137947060716	4.648538043185612	37.154217278311606	PLK4;DUSP2;NPM1;MYC;MCM4;NOLC1;MCM5;SRM;HSPD1
16	MSigDB_Hallmark_2020	Unfolded Protein Response	13/113	0.00039369652333991407	0.0011116137129597	3.298793103448276	25.862307644886897	CEBPB;NPM1;HSPA5;NOLC1;EEF2;HSP90B1;CKS1B;RPS14;SPCS3;SERP1;DDIT4;NHP2;NABP1
17	MSigDB_Hallmark_2020	Androgen Response	11/100	0.0015619259382996	0.0041651358354657	3.129778253373759	20.224112673431197	AKAP12;SPCS3;CCND3;TNFAIP8;CCND1;GSR;STK39;ARID5B;PDLIM5;B2M;FKBP5
18	MSigDB_Hallmark_2020	p53 Pathway	17/200	0.0018616580449234	0.0047031361134908	2.3595628415300545	14.832891024610904	CYFIP2;CDKN1A;VDR;RPS27L;TAP1;SLC7A11;CCND3;CCND2;GM2A;TRAF4;DDIT4;RPL36;RACK1;RPL18;MXD1;RALGDS;RPS12
19	MSigDB_Hallmark_2020	Estrogen Response Early	16/200	0.0045372891526505	0.0108894939663612	2.205638858333816	11.900360246370727	SVIL;CISH;MYOF;SLC2A1;RASGRP1;SLC7A2;UGCG;TUBB2B;CCND1;MYC;BCL2;PMAIP1;JAK2;CD44;TGM2;FKBP5
20	MSigDB_Hallmark_2020	PI3K/AKT/mTOR Signaling	10/105	0.0070622855488452	0.0161423669687892	2.661197246749635	13.180874164022663	ACTR3;VAV3;CDKN1A;LCK;ARHGDIA;CAMK4;SLC2A1;SLA;PFN1;HSP90B1
21	MSigDB_Hallmark_2020	Apical Junction	15/200	0.0103990841887406	0.0207981683774813	2.053766532489937	9.377575076476337	CD274;VCAM1;MMP2;TRAF1;ACTB;ACTG1;CNN2;CDK8;VCAN;PTPRC;PECAM1;ADAM9;TGFBI;PFN1;ITGA9
22	MSigDB_Hallmark_2020	Epithelial Mesenchymal Transition	15/200	0.0103990841887406	0.0207981683774813	2.053766532489937	9.377575076476337	FBN2;VCAM1;TPM4;COL11A1;MMP2;PLAUR;MMP14;DAB2;VCAN;LGALS1;CALU;TGFBI;VIM;CD44;TGM2
23	MSigDB_Hallmark_2020	Glycolysis	15/200	0.0103990841887406	0.0207981683774813	2.053766532489937	9.377575076476337	HSPA5;HDLBP;IRS2;MIF;HMMR;EXT1;LDHA;VCAN;PKM;DDIT4;PGK1;TGFBI;PPIA;CD44;PFKP
24	MSigDB_Hallmark_2020	Mitotic Spindle	14/199	0.0215201825158564	0.0413187504304444	1.9143031477692831	7.348558128395817	TOP2A;PCGF5;SMC4;KIF15;ABR;TPX2;CENPE;CENPF;RACGAP1;PRC1;ARHGDIA;EZR;PDLIM5;BUB1
25	MSigDB_Hallmark_2020	Coagulation	10/138	0.0399122485959178	0.0736841512540021	1.9717016182298548	6.350992913957242	C3;DPP4;MMP14;GDA;CPQ;MMP2;PECAM1;ADAM9;FYN;CFB
26	MSigDB_Hallmark_2020	UV Response Dn	10/144	0.0507518840585961	0.0902255716597264	1.8828249768331395	5.612336999803336	DAB2;DUSP1;MYC;COL11A1;LPAR1;SPOP;FYN;ATP2B1;PDLIM5;LDLR
27	MSigDB_Hallmark_2020	Cholesterol Homeostasis	6/74	0.0643077142916777	0.1102417959285904	2.222114864342583	6.09765136074837	PLAUR;ANTXR2;LDLR;PNRC1;CXCL16;ACTG1
28	MSigDB_Hallmark_2020	Estrogen Response Late	12/200	0.0844231549030365	0.1350770478448585	1.6101169508242918	3.980069936510129	PLK4;TOP2A;UGDH;DUSP2;TSPAN13;CCND1;CISH;MYOF;BCL2;JAK2;CD44;FKBP5
29	MSigDB_Hallmark_2020	Xenobiotic Metabolism	12/200	0.0844231549030365	0.1350770478448585	1.6101169508242918	3.980069936510129	CYFIP2;HSD11B1;UGDH;ARG1;PTGES3;KYNU;SSR3;GSR;TMBIM6;BCAT1;PDLIM5;CFB
30	MSigDB_Hallmark_2020	Reactive Oxygen Species Pathway	4/49	0.1177601624570696	0.1823383160625594	2.235386631716907	4.781727267260745	TXNRD1;GSR;OXSR1;PFKP
31	MSigDB_Hallmark_2020	UV Response Up	9/158	0.1540856486465478	0.2311284729698217	1.5207451612331992	2.8441685754268566	CCND3;MMP14;HTR7;IRF1;HNRNPU;TAP1;DDX21;TMBIM6;RASGRP1
32	MSigDB_Hallmark_2020	Pancreas Beta Cells	3/40	0.1972285007665246	0.2868778192967631	2.037215225696901	3.307199551671097	DPP4;MAFB;VDR
33	MSigDB_Hallmark_2020	Wnt-beta Catenin Signaling	3/42	0.2172589731464277	0.3067185503243685	1.93254128070882	2.950343544724935	CCND2;MYC;RBPJ
34	MSigDB_Hallmark_2020	Notch Signaling	2/32	0.3488102503404134	0.4783683433239956	1.6734640522875817	1.762537857983178	TCF7L2;CCND1
35	MSigDB_Hallmark_2020	heme Metabolism	9/200	0.3603094887104353	0.4804126516139136	1.1837295721725676	1.2083415898319545	C3;CCND3;ARL2BP;SLC2A1;ACP5;SLC7A11;TOP1;KDM7A;AGPAT4
36	MSigDB_Hallmark_2020	Fatty Acid Metabolism	7/158	0.4034004939001336	0.5104820696641632	1.1639421401185082	1.0566562728231912	UGDH;LDHA;HSP90AA1;LGALS1;ODC1;MIF;XIST
37	MSigDB_Hallmark_2020	Angiogenesis	2/36	0.4041316384841292	0.5104820696641632	1.4762783544790463	1.3375297668301185	VCAN;CCND2
38	MSigDB_Hallmark_2020	Apical Surface	2/44	0.5072546287246781	0.6243133891996038	1.1945845004668534	0.8108148822867058	IL2RB;PLAUR
39	MSigDB_Hallmark_2020	DNA Repair	5/150	0.6863663417445759	0.8236396100934911	0.8637885781518689	0.3250814481970825	BCAP31;POLA1;PDE4B;POLR1D;HCLS1
40	MSigDB_Hallmark_2020	Pperoxisome	3/104	0.7666577021880545	0.895294724941695	0.743818360893681	0.1976435905886185	TOP2A;TSPO;PABPC1
41	MSigDB_Hallmark_2020	KRAS Signaling Dn	6/200	0.7833828843239832	0.895294724941695	0.7737648509151008	0.1889020805713854	TG;CAMK1D;CD80;SIDT1;MEFV;SOX10
42	MSigDB_Hallmark_2020	Bile Acid Metabolism	3/112	0.8084552949176872	0.9024617245592788	0.6889379893366636	0.1464888125748888	LCK;NEDD4;PAOX
43	MSigDB_Hallmark_2020	Adipogenesis	5/200	0.8858465384276378	0.9338513574886286	0.6406218453462548	0.0776507672043545	C3;PPM1B;NABP1;TANK;GPHN
44	MSigDB_Hallmark_2020	Protein Secretion	2/96	0.8874898834041864	0.9338513574886286	0.5323042692254206	0.0635348563669664	CAV2;CTSC
45	MSigDB_Hallmark_2020	Spermatogenesis	3/135	0.8949408842599358	0.9338513574886286	0.56821156592099	0.0630701280615749	CAMK4;BUB1;EZH2
46	MSigDB_Hallmark_2020	Oxidative Phosphorylation	4/200	0.9510664324607788	0.9713018884705824	0.5091876855591516	0.0255466404631388	LDHA;NDUFB5;SLC25A12;TOMM22
47	MSigDB_Hallmark_2020	Myogenesis	2/200	0.9965044715538492	0.9965044715538492	0.2513368983957219	0.0008800943730729672	SVIL;CDKN1A
